# Exploring the genetic architecture of ecophysiological traits in microbial ecology using statistical analysis of the properties of protein sequences: application to the glycogen accumulating organism (GAO) phenotype

**DOI:** 10.1101/2023.10.11.561824

**Authors:** Rohan B. H. Williams, Irina Bessarab, Michael J. Wise, Krithika Arumugam

## Abstract

Nearly 50 years ago, King and Wilson introduced a key distinction between two types of genetic variation–named structural and regulatory variation–for exploring the molecular basis for phenotypic traits. Structural variation is genetic variation that will influence gene product structure via changes in coding sequence, whereas regulatory variation will influence the control of gene product expression. Here we repurpose these concepts to study the molecular basis of eco-physiological traits observed in microbial ecology, focusing on a specialized glycogen accumulating phenotype, known to be exhibited by a phylogenetically diverse group of microbes. We analyse the statistical properties of the protein sequence of the 1,4–*α*–glucan branching enzyme (*glgB*), a key enzyme responsible for formation of glycogen from linear glucans. We show that the *glgB* proteins in a subgroup of these organisms show unusual statistical properties of protein sequence length, sequence similarity and patterning of functional domains, compared to organisms that do not exhibit this phenotype. These findings suggest a role for structural genetic variation in determining this phenotype in some species. Our analysis holds implications for dissecting the genetic/genomic architecture of complex traits exhibited by microbial communities and also provides a complementary framework to presence–absence level analyses that are ubiquitous in microbial ecology.
