## Supplementary Data File 1 for "Exploring the genetic architecture of ecophysiological traits in microbial ecology using statistical analysis of the properties of protein sequences: application to the glycogen accumulating organism (GAO) phenotype"

### Sheet: Supplementary_Data_File_1
type	num.instances	mean.aa.len	sd.aa.len	num.gao	num.pao
CBM_48|CBM_48|Alpha-amylase|Alpha-amylase|Alpha-amylase_C	12290	739.23	37.8827	19	11
CBM_48|Alpha-amylase|Alpha-amylase|Alpha-amylase_C	5285	651.123	38.4711	3	11
CBM_48|CBM_48|Alpha-amylase|Alpha-amylase|Alpha-amylase|Alpha-amylase_C	2166	740.307	37.7373	17	4
CBM_48|CBM_48|Alpha-amylase|Alpha-amylase|CBM_48|Alpha-amylase_C	1683	733.865	24.2083	0	0
CBM_48|Alpha-amylase|Alpha-amylase|Alpha-amylase|Alpha-amylase_C	1193	644.654	34.635	0	10
CBM_48|CBM_48|Alpha-amylase|Alpha-amylase|AMPK1_CBM|Alpha-amylase_C	1127	740.026	17.7146	1	0
CBM_48|Alpha-amylase|Alpha-amylase|AMPK1_CBM|Alpha-amylase_C	993	640.391	15.6052	0	0
CBM_48|Alpha-amylase|Alpha-amylase|CBM_48|Alpha-amylase_C	941	640.921	19.9117	0	1
CBM_48|CBM_48|CBM_48|Alpha-amylase|Alpha-amylase|Alpha-amylase_C	869	752.188	36.3684	0	0
CBM_48|CBM_48|Alpha-amylase|Alpha-amylase|Alpha-amylase|CBM_48|Alpha-amylase_C	243	727.185	7.43475	0	0
CBM_48|Alpha-amylase|Alpha-amylase_C	183	650.557	57.1949	5	0
CBM_48|CBM_48|Alpha-amylase|Alpha-amylase	154	522.065	83.5213	0	0
Alpha-amylase|Alpha-amylase|Alpha-amylase_C	145	483.772	49.669	0	0
HC2|CBM_48|CBM_48|Alpha-amylase|Alpha-amylase|Alpha-amylase_C	119	890.571	68.0103	0	0
CBM_48|CBM_48|AMPK1_CBM|Alpha-amylase|Alpha-amylase|AMPK1_CBM|Alpha-amylase_C	113	738.584	7.54123	0	0
HC2|CBM_48|CBM_48|CBM_48|Alpha-amylase|Alpha-amylase|Alpha-amylase_C	112	904.25	71.0343	0	0
CBM_48|Alpha-amylase|Alpha-amylase|Alpha-amylase|CBM_48|Alpha-amylase_C	111	644.405	10.1725	0	0
CBM_48|Alpha-amylase_C|CBM_48|Alpha-amylase|Alpha-amylase|Alpha-amylase|Alpha-amylase_C	108	728.417	3.25009	0	0
CBM_48|CBM_48|Alpha-amylase|Alpha-amylase|Malt_amylase_C|Alpha-amylase_C	92	738.402	33.7427	0	0
CBM_48|CBM_48|Alpha-amylase|Alpha-amylase|Alpha-amylase_C|Alpha-amylase	86	894.512	83.2295	0	0
CBM_48|CBM_48|Alpha-amylase|Alpha-amylase|Alpha-amylase_C|Alpha-amylase_C	76	720.987	59.6777	0	0
CBM_48|Alpha-amylase|Alpha-amylase|Alpha-amylase_C|Alpha-amylase_C	73	649.384	33.6203	0	0
CBM_48|Alpha-amylase|Alpha-amylase|CBM_48|Alpha-amylase|Alpha-amylase_C	59	633.966	16.9888	0	0
Alpha-amylase|CBM_48|Alpha-amylase|Alpha-amylase|Alpha-amylase_C	58	793.379	68.6984	0	0
CBM_48|Alpha-amylase|Alpha-amylase|CBM_48|AMPK1_CBM|Alpha-amylase_C	56	631.875	8.89548	0	0
CBM_48|CBM_48|Alpha-amylase_C|Alpha-amylase|Alpha-amylase|Alpha-amylase_C	55	733.964	21.5947	0	0
Glyco_hydro_77|CBM_48|CBM_48|Alpha-amylase|Alpha-amylase|Alpha-amylase_C	54	1470.15	40.4551	0	0
CBM_48|CBM_48|Alpha-amylase|Alpha-amylase_C	50	690.78	85.3574	0	0
CBM_48|CBM_48|Alpha-amylase|Alpha-amylase|CBM_48|Alpha-amylase|Alpha-amylase_C	47	737.851	30.3064	0	0
CBM_48|Alpha-amylase|Alpha-amylase|Alpha-amylase_C|Alpha-amylase	45	748.667	36.6451	0	0
CBM_48|Alpha-amylase|Alpha-amylase|DUF5696|CBM_48|Alpha-amylase_C	44	621.977	0.150756	0	0
CBM_48|CBM_48|Alpha-amylase|Alpha-amylase|Glyco_hydro_70|Alpha-amylase_C	43	765	52.9726	0	0
Alpha-amylase|CBM_48|Alpha-amylase|Alpha-amylase|AMPK1_CBM|Alpha-amylase_C	41	673.878	1.36373	0	0
CBM_48|Alpha-amylase_C|Alpha-amylase|Alpha-amylase|Alpha-amylase_C	40	656.275	51.4642	0	0
CBM_48|CBM_48|CBM_48|Alpha-amylase|Alpha-amylase|Alpha-amylase|Alpha-amylase_C	40	749.7	69.1005	0	0
Alpha-amylase|Alpha-amylase|Alpha-amylase_C|Alpha-amylase|Alpha-amylase_C	35	483.514	19.3244	0	0
Glyco_hydro_77|Alpha-amylase|CBM_48|CBM_48|Alpha-amylase|Alpha-amylase|Alpha-amylase_C	35	1416.51	84.2407	0	0
Mak_N_cap|Mak_N_cap|CBM_48|CBM_48|Alpha-amylase|Alpha-amylase|Alpha-amylase_C	34	1332.38	92.3472	0	0
CBM_48|Alpha-amylase|CBM_48|Alpha-amylase_C	32	638.969	14.7177	0	0
CBM_48|CBM_48|CBM_48|Alpha-amylase|Alpha-amylase|AMPK1_CBM|Alpha-amylase_C	31	742.839	3.60645	0	0
CBM_48|Alpha-amylase|AMPK1_CBM|Alpha-amylase_C	28	595.036	46.3533	0	0
CBM_48|Alpha-amylase|Alpha-amylase	28	498.571	102.058	0	0
CBM_48|Alpha-amylase|Alpha-amylase|DUF5696|Alpha-amylase_C	28	631.393	8.08446	0	0
Alpha-amylase|Alpha-amylase|Alpha-amylase|Alpha-amylase_C	27	487.667	53.5437	0	0
CBM_48|Alpha-amylase_C|CBM_48|Alpha-amylase|Alpha-amylase|Alpha-amylase_C	27	737.926	8.23186	0	0
CBM_48|Alpha-amylase|Alpha-amylase|Malt_amylase_C|Alpha-amylase_C	27	661.63	48.6156	0	0
CBM_48|CBM_48|Alpha-amylase_C|CBM_48|Alpha-amylase|Alpha-amylase|Alpha-amylase_C	27	736.296	2.79855	0	0
Mak_N_cap|CBM_48|CBM_48|Alpha-amylase|Alpha-amylase|Alpha-amylase_C	26	1306.04	100.499	0	0
CBM_48|Alpha-amylase_C|Alpha-amylase|Alpha-amylase|AMPK1_CBM|Alpha-amylase_C	25	627.68	13.4589	0	0
Mak_N_cap|APH|CBM_48|CBM_48|Alpha-amylase|Alpha-amylase|Alpha-amylase_C	25	1274.44	92.6085	0	0
CBM_48|CBM_48|Alpha-amylase_C|Alpha-amylase|Alpha-amylase|AMPK1_CBM|Alpha-amylase_C	24	741.542	3.06423	0	0
CBM_48|CBM_48|Alpha-amylase|Alpha-amylase|LRR_10|Alpha-amylase_C	24	737.5	15.1887	0	0
CBM_48|CBM_48|CBM_48|Alpha-amylase|Alpha-amylase	24	514.917	66.4837	0	0
CBM_48|Alpha-amylase|Alpha-amylase|Alpha-amylase|Alpha-amylase|Alpha-amylase_C	23	648.261	17.0966	0	0
CBM_48|AMPK1_CBM|Alpha-amylase|Alpha-amylase|Alpha-amylase_C	22	617.773	15.0077	0	0
Mak_N_cap|CBM_48|CBM_48|CBM_48|Alpha-amylase|Alpha-amylase|Alpha-amylase_C	22	1258.77	35.3916	1	0
Mak_N_cap|APH|CBM_48|CBM_48|CBM_48|Alpha-amylase|Alpha-amylase|Alpha-amylase_C	21	1346.14	126.368	0	0
Malt_amylase_C|Alpha-amylase_C	20	324.2	36.4296	0	0
Alpha-amylase_C|CBM_48|Alpha-amylase_C|Alpha-amylase|Alpha-amylase|Alpha-amylase_C	18	640	0	0	0
Alpha-amylase_C|CBM_48|Alpha-amylase|Alpha-amylase|Alpha-amylase_C	18	674.056	47.2397	0	0
CBM_48|AMPK1_CBM|Alpha-amylase|Alpha-amylase|AMPK1_CBM|Alpha-amylase_C	18	651.5	28.1263	0	0
CBM_48|Alpha-amylase|Alpha-amylase|DUF5696|AMPK1_CBM|Alpha-amylase_C	18	624.833	0.707107	0	0
CBM_48|Glyco_hydro_77|Alpha-amylase|CBM_48|CBM_48|Alpha-amylase|Alpha-amylase|Alpha-amylase_C	18	1435.17	3.53553	0	0
CBM_48|Alpha-amylase_C|CBM_48|Alpha-amylase|Alpha-amylase|CBM_48|Alpha-amylase_C	15	744.867	0.516398	0	0
CBM_48|Alpha-amylase|Alpha-amylase|Glyco_hydro_70|Alpha-amylase_C	15	650.133	28.9997	0	0
CBM_48|CBM_48|Alpha-amylase|Alpha-amylase|Alpha-amylase_C|HC2	14	882.643	113.619	0	0
CBM_48|CBM_48|Alpha-amylase|Alpha-amylase|Alpha-amylase|Alpha-amylase|Alpha-amylase_C	13	728.769	4.85032	0	0
CBM_48|CBM_48|Alpha-amylase|Alpha-amylase|DUF3459|Alpha-amylase_C	13	716.231	15.8963	0	0
CBM_48|Alpha-amylase|Alpha-amylase|AP_endonuc_2|Alpha-amylase_C	12	634.25	5.6909	0	0
CBM_48|CBM_48|Alpha-amylase_C|Alpha-amylase|Alpha-amylase|Alpha-amylase|Alpha-amylase_C	12	724.583	22.2075	0	0
CBM_48|CBM_48|CBM_48|Alpha-amylase|Alpha-amylase|Alpha-amylase_C|Alpha-amylase_C	12	744.667	16.7133	0	0
CBM_48|CBM_48|CBM_48|Alpha-amylase|Alpha-amylase|Glyco_hydro_70|Alpha-amylase_C	12	735.583	17.1542	0	0
HC2|HC2|CBM_48|CBM_48|CBM_48|Alpha-amylase|Alpha-amylase|Alpha-amylase_C	12	1068	43.6286	0	0
Alpha-amylase_C|CBM_48|CBM_48|Alpha-amylase|Alpha-amylase|Alpha-amylase_C	11	1040.82	329.266	0	0
Alpha-amylase|Alpha-amylase_C	11	382.545	62.2581	0	0
CBM_48|Alpha-amylase|Alpha-amylase|Alpha-amylase_C|DUF4096	11	728.091	7.06335	0	0
CBM_48|CBM_48|Alpha-amylase	11	429.091	109.106	0	0
CBM_48|CBM_48|Alpha-amylase|Alpha-amylase|CBM_48|AMPK1_CBM|Alpha-amylase_C	11	739.636	11.3866	0	0
CBM_48|CBM_48|CBM_48|Alpha-amylase|Alpha-amylase|Alpha-amylase|Alpha-amylase_C|Alpha-amylase_C	11	787.636	13.4557	0	0
Alpha-amylase|Alpha-amylase|Alpha-amylase_C|Alpha-amylase_C	10	438.3	48.6987	0	0
CBM_48|CBM_48|CBM_48|Alpha-amylase|Alpha-amylase|Alpha-amylase_C|Alpha-amylase	10	850.2	18.1341	0	0
Mak_N_cap|APH|CBM_48|CBM_48|Alpha-amylase|Alpha-amylase|Alpha-amylase|Alpha-amylase_C	10	1268.8	49.5082	0	0
Alpha-amylase_C|CBM_48|CBM_48|Alpha-amylase|Alpha-amylase|AMPK1_CBM|Alpha-amylase_C	9	745.111	8.08462	0	0
Alpha-amylase|Alpha-amylase	9	351.889	65.4034	0	0
CBM_48|Alpha-amylase|Alpha-amylase|Alpha-amylase	9	562.444	52.2927	0	0
CBM_48|Alpha-amylase|Alpha-amylase|Malt_amylase_C	9	614.333	16.3018	0	0
CBM_48|CBM_48|Alpha-amylase|Alpha-amylase|Alpha-amylase	9	621.778	38.0387	0	0
CBM_48|Alpha-amylase|Alpha-amylase|DUF5696|CBM_48|Alpha-amylase|Alpha-amylase_C	8	622	0	0	0
CBM_48|CBM_48|Alpha-amylase|Alpha-amylase|Alpha-amylase_C|Alpha-amylase|Alpha-amylase_C	8	759.625	72.9519	0	0
Mak_N_cap|Mak_N_cap|APH|CBM_48|CBM_48|Alpha-amylase|Alpha-amylase|Alpha-amylase_C	8	1312	0	0	0
CBM_48|Alpha-amylase|Alpha-amylase|Alpha-amylase_C|AMPK1_CBM|Alpha-amylase_C	7	647	13.404	0	0
CBM_48|CBM_48|Alpha-amylase_C	7	755.429	88.5492	1	0
CBM_48|DUF3459|Alpha-amylase|Alpha-amylase|Alpha-amylase|Alpha-amylase_C	7	628.429	1.13389	0	0
CBM_48|Glyco_hydro_77|CBM_48|Alpha-amylase|Alpha-amylase|Alpha-amylase_C	7	1415.14	39.3083	0	0
Por_Secre_tail|Alpha-amylase|Por_Secre_tail|Por_Secre_tail	7	957.429	2.22539	0	0
Alpha-amylase_C|CBM_48|Alpha-amylase|Alpha-amylase|Alpha-amylase|Alpha-amylase_C	6	653.833	18.702	0	0
Alpha-amylase_C|Glyco_hydro_77|CBM_48|CBM_48|Alpha-amylase|Alpha-amylase|Alpha-amylase_C	6	1432.33	10.6145	0	0
CBM_48|Alpha-amylase|Alpha-amylase|AMPK1_CBM|Alpha-amylase_C|Alpha-amylase	6	754.167	15.2632	0	0
CBM_48|Alpha-amylase|Alpha-amylase|Alpha-amylase_C|DUF5696	6	771.333	41.6253	0	0
CBM_48|Alpha-amylase|Alpha-amylase|Alpha-amylase|Alpha-amylase_C|Alpha-amylase_C	6	627.667	17.6371	0	0
CBM_48|CBM_48|Alpha-amylase|Alpha-amylase|Alpha-amylase_C|Trypan_PARP|Alpha-amylase	6	1004.83	57.2448	0	0
CBM_48|CBM_48|Alpha-amylase|Alpha-amylase|Alpha-amylase|Alpha-amylase_C|HC2	6	911.667	67.2597	0	0
CBM_48|CBM_48|Malt_amylase_C|Alpha-amylase|Alpha-amylase|Alpha-amylase_C	6	769.333	45.443	0	0
CBM_48|DUF3459|Alpha-amylase|Alpha-amylase|Alpha-amylase_C	6	647.333	32.6966	0	0
CBM_48|Malt_amylase_C|Alpha-amylase|Alpha-amylase|Alpha-amylase_C	6	625.5	57.389	0	0
Mak_N_cap|APH_6_hur|CBM_48|CBM_48|Alpha-amylase|Alpha-amylase|Alpha-amylase_C	6	1307.83	143.615	0	0
Por_Secre_tail|Alpha-amylase|Por_Secre_tail	6	952.5	7.31437	0	0
Alpha-amylase_C|CBM_48|CBM_48|Alpha-amylase|Alpha-amylase|Alpha-amylase|Alpha-amylase_C	5	774.6	29.5686	0	0
Alpha-amylase|Alpha-amylase|Malt_amylase_C|Alpha-amylase_C	5	418	4.69042	0	0
CBM_48|Alpha-amylase_C|Alpha-amylase|Alpha-amylase|CBM_48|Alpha-amylase_C	5	645.8	4.86826	0	0
CBM_48|Alpha-amylase_C|CBM_48|Alpha-amylase|Alpha-amylase|AMPK1_CBM|Alpha-amylase_C	5	742.6	3.97492	0	0
CBM_48|Alpha-amylase|Alpha-amylase_C|Alpha-amylase|Alpha-amylase_C	5	621.6	20.0699	0	0
CBM_48|Alpha-amylase|Alpha-amylase|AMPK1_CBM	5	546.8	62.9817	0	0
CBM_48|Alpha-amylase|Alpha-amylase|Alpha-amylase_C|Alpha-amylase|Alpha-amylase_C	5	678.2	20.6809	0	0
CBM_48|Alpha-amylase|Alpha-amylase|CBM_48|CBM_48|Alpha-amylase_C	5	649	2.23607	0	0
CBM_48|Alpha-amylase|Alpha-amylase|CBM_48|DUF1911|Alpha-amylase_C	5	648.4	27.9339	0	0
CBM_48|Alpha-amylase|Alpha-amylase|DUF3459|Alpha-amylase|Alpha-amylase_C	5	660	57.5022	0	0
CBM_48|CBM_48|Alpha-amylase|Alpha-amylase|CBM_48	5	688.4	133.861	0	0
CBM_48|CBM_48|Alpha-amylase|CBM_48|Alpha-amylase|Alpha-amylase_C	5	613.2	3.49285	0	0
CBM_48|CBM_48|CBM_48|Alpha-amylase_C|Alpha-amylase_C	5	724.2	2.68328	0	0
CBM_48|CBM_48|CBM_48|Alpha-amylase|Alpha-amylase|LRR_10|Alpha-amylase_C	5	751.4	71.5108	0	0
Glyco_hydro_77|CBM_48|Alpha-amylase|Alpha-amylase|Alpha-amylase_C	5	1429	109.508	0	0
HC2|CBM_48|CBM_48|CBM_48|Alpha-amylase|Alpha-amylase	5	619.6	101.852	0	0
Mak_N_cap|APH|Mak_N_cap|CBM_48|CBM_48|Alpha-amylase|Alpha-amylase|Alpha-amylase_C	5	1246	22.4277	0	0
Mak_N_cap|CBM_48|CBM_48|CBM_48|Alpha-amylase|Alpha-amylase|Alpha-amylase|Alpha-amylase_C	5	1246.8	33.5216	0	0
Mak_N_cap|Mak_N_cap|Alpha-amylase_C|CBM_48|CBM_48|Alpha-amylase|Alpha-amylase|Alpha-amylase_C	5	1404.8	23.5521	0	0
Mak_N_cap|Mak_N_cap|Mak_N_cap|CBM_48|CBM_48|Alpha-amylase|Alpha-amylase|Alpha-amylase_C	5	1369.6	27.7272	0	0
AMPK1_CBM|CBM_48|CBM_48|Alpha-amylase|Alpha-amylase|AMPK1_CBM|Alpha-amylase_C	4	751.75	8.5	0	0
Alpha-amylase|CBM_48|CBM_48|Alpha-amylase|Alpha-amylase|Alpha-amylase_C	4	845.75	120.892	0	0
CBM_48|Alpha-amylase_C|Alpha-amylase|Alpha-amylase|Alpha-amylase_C|Alpha-amylase	4	810.75	8.5	0	0
CBM_48|Alpha-amylase|Alpha-amylase|ABC_transp_aux|Alpha-amylase_C	4	642	0	0	0
CBM_48|Alpha-amylase|Alpha-amylase|Alpha-amylase_C|CBM_48|Alpha-amylase_C	4	630	38.704	0	0
CBM_48|Alpha-amylase|Alpha-amylase|Alpha-amylase|Alpha-amylase_C|Alpha-amylase	4	742.5	19.6893	0	0
CBM_48|Alpha-amylase|GHL10|Alpha-amylase_C	4	734	34.9952	0	0
CBM_48|CBM_48|AMPK1_CBM|Alpha-amylase|Alpha-amylase|Alpha-amylase_C	4	728.25	22.0964	0	0
CBM_48|CBM_48|Alpha-amylase|Alpha-amylase|Alpha-amylase|Alpha-amylase_C|Alpha-amylase	4	913.5	94.2249	0	0
CBM_48|CBM_48|Alpha-amylase|Alpha-amylase|CBM_48|Alpha-amylase_C|Alpha-amylase	4	837	10.8934	0	0
CBM_48|CBM_48|Alpha-amylase|Alpha-amylase|LRR_10|LRR_10|Alpha-amylase_C	4	725.25	2.5	0	0
CBM_48|CBM_48|Alpha-amylase|CBM_48|CBM_48|Alpha-amylase|Alpha-amylase|Alpha-amylase_C	4	1219.75	44.485	4	0
CBM_48|CBM_48|DUF3459|Alpha-amylase|Alpha-amylase|Alpha-amylase_C	4	714.75	11.0868	0	0
CBM_48|CBM_48|Y_Y_Y|Alpha-amylase|Alpha-amylase|CBM_48|Alpha-amylase_C	4	759	0	0	0
DUF3416|Alpha-amylase|Alpha-amylase|GHL6|Malt_amylase_C	4	664	0	0	0
DUF3459|CBM_48|CBM_48|Alpha-amylase|Alpha-amylase|Alpha-amylase|Alpha-amylase_C	4	727.75	7.36546	0	0
Glyco_hydro_77|CBM_48|Alpha-amylase|Alpha-amylase|Alpha-amylase|Alpha-amylase_C	4	1315.25	9.17878	0	0
HC2|HC2|CBM_48|CBM_48|Alpha-amylase|Alpha-amylase|Alpha-amylase_C	4	988.75	42.9214	0	0
Mak_N_cap|CBM_48|Mak_N_cap|CBM_48|CBM_48|Alpha-amylase|Alpha-amylase|Alpha-amylase_C	4	1303.5	67.0149	0	0
Alpha-amylase_C|Alpha-amylase_C	3	370.667	36.3501	0	0
Alpha-amylase_C|CBM_48|Alpha-amylase|Alpha-amylase|CBM_48|Alpha-amylase_C	3	671.667	21.0792	0	0
CBM_48|AMPK1_CBM|Alpha-amylase|Alpha-amylase|Alpha-amylase_C|AMPK1_CBM|Alpha-amylase_C	3	646	6.9282	0	0
CBM_48|AMPK1_CBM|Alpha-amylase|Alpha-amylase|Alpha-amylase|Alpha-amylase_C	3	608	0	0	0
CBM_48|Alpha-amylase_C|Alpha-amylase|Alpha-amylase|Alpha-amylase_C|DUF5696	3	795.667	7.0946	0	0
CBM_48|Alpha-amylase_C|Alpha-amylase|Alpha-amylase|Alpha-amylase|Alpha-amylase_C	3	648.333	38.5919	0	0
CBM_48|Alpha-amylase|Alpha-amylase|Alpha-amylase_C|HC2	3	770.333	42.1466	0	0
CBM_48|Alpha-amylase|Alpha-amylase|CBM_48	3	532.667	70.8684	0	0
CBM_48|Alpha-amylase|Alpha-amylase|DUF3459|Alpha-amylase_C	3	638.333	7.50555	0	0
CBM_48|Alpha-amylase|Alpha-amylase|Malt_amylase_C|Alpha-amylase|Alpha-amylase_C	3	678.667	50.5206	0	0
CBM_48|Alpha-amylase|CBM_48|Alpha-amylase|Alpha-amylase_C	3	627	21.6564	0	0
CBM_48|CBM_48|Alpha-amylase|Alpha-amylase|AMPK1_CBM	3	626.667	11.5902	0	0
CBM_48|CBM_48|Alpha-amylase|Alpha-amylase|Alpha-amylase_C|Alpha-amylase_C|Alpha-amylase	3	862	48.8672	0	0
CBM_48|CBM_48|Alpha-amylase|Alpha-amylase|Alpha-amylase_C|Alpha-amylase|HC2	3	851	8.66025	0	0
CBM_48|CBM_48|Alpha-amylase|Alpha-amylase|Alpha-amylase|CBM_48	3	640.333	10.0167	0	0
CBM_48|CBM_48|Alpha-amylase|Alpha-amylase|Malt_amylase_C|Alpha-amylase|Alpha-amylase_C	3	722.667	15.0111	0	0
CBM_48|CBM_48|DUF3459|Alpha-amylase|Alpha-amylase|Alpha-amylase|Alpha-amylase_C	3	728	15.5242	0	0
CBM_48|DUF5696|Alpha-amylase|Alpha-amylase|Alpha-amylase_C	3	640.333	11.9304	0	0
CBM_48|Glyco_hydro_77|CBM_48|CBM_48|Alpha-amylase|Alpha-amylase|Alpha-amylase_C	3	1437.67	12.4231	0	0
Glyco_hydro_77|DUF3699|CBM_48|Alpha-amylase|Alpha-amylase|Alpha-amylase_C	3	1513	0	0	0
PUD|CBM_48|Alpha-amylase|Alpha-amylase	3	744	9.53939	0	0
AMPK1_CBM|Alpha-amylase|Por_Secre_tail	2	928	1.41421	0	0
Alpha-amylase_C|CBM_48|CBM_48|Alpha-amylase_C|Alpha-amylase|Alpha-amylase|AMPK1_CBM|Alpha-amylase_C	2	744.5	0.707107	0	0
Alpha-amylase_C|CBM_48|CBM_48|Alpha-amylase_C|Alpha-amylase|Alpha-amylase|Alpha-amylase_C	2	742.5	0.707107	0	0
Alpha-amylase|Alpha-amylase_C|Alpha-amylase|CBM_48|Alpha-amylase|Alpha-amylase|Alpha-amylase_C	2	889	0	0	0
Alpha-amylase|Alpha-amylase_C|CBM_48|Alpha-amylase|Alpha-amylase|Alpha-amylase_C	2	855	4.24264	0	0
Alpha-amylase|Alpha-amylase|Alpha-amylase_C|CBM_20	2	723	0	0	0
Alpha-amylase|Alpha-amylase|Glyco_hydro_70|Alpha-amylase_C	2	477	39.598	0	0
CBM_48|AMPK1_CBM|Alpha-amylase|Alpha-amylase|Alpha-amylase_C|Alpha-amylase|Alpha-amylase_C	2	644	0	0	0
CBM_48|Alpha-amylase_C|Alpha-amylase|Alpha-amylase_C	2	711.5	150.614	0	0
CBM_48|Alpha-amylase|Alpha-amylase_C|Alpha-amylase|Alpha-amylase_C|Alpha-amylase	2	716	0	0	0
CBM_48|Alpha-amylase|Alpha-amylase|Alpha-amylase_C|CBM_48|Alpha-amylase|Alpha-amylase|DUF3459	2	1250	1.41421	0	0
CBM_48|Alpha-amylase|Alpha-amylase|Alpha-amylase|AMPK1_CBM|Alpha-amylase_C	2	644.5	6.36396	0	0
CBM_48|Alpha-amylase|Alpha-amylase|Alpha-amylase|CBM_48|AMPK1_CBM|Alpha-amylase_C	2	633	12.7279	0	0
CBM_48|Alpha-amylase|Alpha-amylase|Alpha-amylase|DUF3459	2	619.5	47.3762	0	0
CBM_48|Alpha-amylase|Alpha-amylase|CBM_48|Alpha-amylase	2	513.5	2.12132	0	0
CBM_48|Alpha-amylase|Alpha-amylase|CBM_48|Alpha-amylase_C|Alpha-amylase_C	2	649	14.1421	0	0
CBM_48|Alpha-amylase|Alpha-amylase|CBM_48|Malt_amylase_C|Alpha-amylase_C	2	629.5	6.36396	0	0
CBM_48|Alpha-amylase|Alpha-amylase|DUF3459	2	591	24.0416	0	0
CBM_48|Alpha-amylase|Alpha-amylase|Glyco_hydro_70|Alpha-amylase|Alpha-amylase_C	2	708.5	41.7193	0	0
CBM_48|Alpha-amylase|CBM_48|CBM_48|Alpha-amylase_C	2	646	9.89949	0	0
CBM_48|Alpha-amylase|DUF3459|Alpha-amylase|Alpha-amylase|Alpha-amylase_C	2	648	0	0	0
CBM_48|Alpha-amylase|DUF3459|Alpha-amylase|DUF3459|Alpha-amylase_C	2	832	0	2	0
CBM_48|Alpha-amylase|GHL10|Alpha-amylase|Alpha-amylase_C	2	735	32.5269	0	0
CBM_48|Alpha-amylase|Glyco_hydro_70|Alpha-amylase_C	2	652	0	0	0
CBM_48|CBM_48	2	366	62.2254	1	0
CBM_48|CBM_48|AMPK1_CBM|Alpha-amylase|Alpha-amylase	2	490	28.2843	0	0
CBM_48|CBM_48|Alpha-amylase_C|Alpha-amylase|Alpha-amylase|Alpha-amylase_C|Alpha-amylase	2	857	0	0	0
CBM_48|CBM_48|Alpha-amylase_C|Alpha-amylase|Alpha-amylase|CBM_48|Alpha-amylase_C	2	737	2.82843	0	0
CBM_48|CBM_48|Alpha-amylase|Alpha-amylase|AMPK1_CBM|Alpha-amylase_C|HC2	2	857.5	3.53553	0	0
CBM_48|CBM_48|Alpha-amylase|Alpha-amylase|Alpha-amylase|AMPK1_CBM|Alpha-amylase_C	2	743.5	19.0919	0	0
CBM_48|CBM_48|Alpha-amylase|Alpha-amylase|CBM_48|Alpha-amylase_C|Alpha-amylase_C	2	761	0	0	0
CBM_48|CBM_48|Alpha-amylase|Alpha-amylase|CBM_48|CBM_48|Alpha-amylase|Alpha-amylase|Alpha-amylase_C	2	1176.5	28.9914	2	0
CBM_48|CBM_48|Alpha-amylase|Alpha-amylase|DUF3459|Alpha-amylase|Alpha-amylase_C	2	745	33.9411	1	0
CBM_48|CBM_48|Alpha-amylase|CBM_48|Alpha-amylase_C	2	736	0	0	0
CBM_48|CBM_48|CBM_48|Alpha-amylase|Alpha-amylase|Alpha-amylase|Alpha-amylase_C|Alpha-amylase	2	899	0	0	0
CBM_48|CBM_48|CBM_48|Alpha-amylase|Alpha-amylase|CBM_48|Alpha-amylase_C	2	738	5.65685	0	0
CBM_48|CBM_48|CBM_48|CBM_48|Alpha-amylase|Alpha-amylase|Alpha-amylase|Alpha-amylase_C	2	1131	42.4264	2	0
CBM_48|DUF2502|Alpha-amylase|Alpha-amylase|Alpha-amylase_C	2	641	14.1421	0	0
CBM_48|Malt_amylase_C|CBM_48|Alpha-amylase|Alpha-amylase|Alpha-amylase_C	2	724.5	2.12132	0	0
CBM_48|Y_Y_Y|Alpha-amylase|Alpha-amylase|Alpha-amylase|Alpha-amylase_C	2	650.5	27.5772	0	1
DUF3459|CBM_48|CBM_48|Alpha-amylase|Alpha-amylase|Alpha-amylase_C	2	716.5	23.3345	0	0
Glyco_hydro_77|CBM_48|CBM_48|Alpha-amylase|Alpha-amylase|Alpha-amylase_C|Alpha-amylase	2	1515.5	0.707107	0	0
HC2|CBM_48|CBM_48|Alpha-amylase|Alpha-amylase	2	741.5	140.714	0	0
Mak_N_cap|APH_6_hur|CBM_48|CBM_48|CBM_48|Alpha-amylase|Alpha-amylase|Alpha-amylase_C	2	1333.5	108.187	0	0
Mak_N_cap|APH|CBM_48|Alpha-amylase|Alpha-amylase|Alpha-amylase_C	2	1151.5	21.9203	0	0
Mak_N_cap|APH|CBM_48|CBM_48|Alpha-amylase|Alpha-amylase|APH_6_hur|Alpha-amylase_C	2	1475	0	0	0
Mak_N_cap|APH|CBM_48|CBM_48|CBM_48|Alpha-amylase|Alpha-amylase|Alpha-amylase|Alpha-amylase_C	2	1235.5	3.53553	0	0
Mak_N_cap|Alpha-amylase_C|Mak_N_cap|CBM_48|CBM_48|Alpha-amylase|Alpha-amylase|Alpha-amylase_C	2	1381	0	0	0
Mak_N_cap|CBM_48|APH|CBM_48|CBM_48|Alpha-amylase|Alpha-amylase|Alpha-amylase_C	2	1245	62.2254	0	0
Mak_N_cap|Mak_N_cap|APH_6_hur|CBM_48|CBM_48|CBM_48|Alpha-amylase|Alpha-amylase|Alpha-amylase_C	2	1286.5	0.707107	0	0
Mak_N_cap|Mak_N_cap|Alpha-amylase_C|APH|CBM_48|CBM_48|Alpha-amylase|Alpha-amylase|Alpha-amylase_C	2	1361	0	0	0
Mak_N_cap|Mak_N_cap|CBM_48|CBM_48|CBM_48|Alpha-amylase|Alpha-amylase|Alpha-amylase_C	2	1448	189.505	0	0
Por_Secre_tail|Alpha-amylase|Alpha-amylase|Por_Secre_tail	2	954	25.4558	0	0
AAA_23|AAA_22|Alpha-amylase|Alpha-amylase|Alpha-amylase_C	1	861	NA	0	0
AMPK1_CBM|Alpha-amylase|Alpha-amylase|Malt_amylase_C	1	562	NA	0	0
AMPK1_CBM|CBM_48|AMPK1_CBM|PUD|PUD|AMPK1_CBM|Alpha-amylase|PUD|LysM	1	1616	NA	0	0
AMPK1_CBM|Glyco_hydro_77|CBM_48|Alpha-amylase|Alpha-amylase|Alpha-amylase_C	1	1297	NA	0	0
APH|CBM_48|CBM_48|Alpha-amylase|Alpha-amylase|Alpha-amylase_C	1	1292	NA	0	0
APH|CBM_48|CBM_48|Alpha-amylase|Alpha-amylase|Alpha-amylase|Alpha-amylase_C	1	1240	NA	0	0
Alpha-amylase_C|Alpha-amylase_C|CBM_48|Alpha-amylase|Alpha-amylase|Alpha-amylase_C	1	857	NA	0	0
Alpha-amylase_C|Alpha-amylase|Alpha-amylase|Alpha-amylase_C	1	541	NA	0	0
Alpha-amylase_C|CBM_48|Alpha-amylase_C|Alpha-amylase|Alpha-amylase|Alpha-amylase|Alpha-amylase_C	1	640	NA	0	0
Alpha-amylase_C|CBM_48|CBM_48|Alpha-amylase|Alpha-amylase|Alpha-amylase|Alpha-amylase|Alpha-amylase_C	1	785	NA	0	0
Alpha-amylase_C|Glyco_hydro_77|Alpha-amylase|CBM_48|CBM_48|Alpha-amylase|Alpha-amylase|Alpha-amylase_C	1	1440	NA	0	0
Alpha-amylase|Alpha-amylase|Alpha-amylase	1	420	NA	0	0
Alpha-amylase|Alpha-amylase|Alpha-amylase|DUF3459	1	624	NA	0	0
Alpha-amylase|Alpha-amylase|DUF5696|Alpha-amylase_C	1	479	NA	0	0
Alpha-amylase|Alpha-amylase|LRR_10|Alpha-amylase_C	1	414	NA	0	0
Alpha-amylase|CBM_48|Alpha-amylase|Alpha-amylase|Malt_amylase_C|Malt_amylase_C|Alpha-amylase_C	1	758	NA	0	0
Alpha-amylase|HC2|CBM_48|CBM_48|CBM_48|Alpha-amylase|Alpha-amylase|Alpha-amylase_C	1	1051	NA	0	0
Alpha-amylase|Malt_amylase_C|CBM_48|Alpha-amylase|Alpha-amylase|Alpha-amylase_C|Alpha-amylase_C	1	1198	NA	0	0
Alpha-amylase|hDGE_amylase|Alpha-amylase	1	625	NA	0	0
Big_7|Big_7|Alpha-amylase|Alpha-amylase|Alpha-amylase	1	943	NA	0	0
CBM_48|AMPK1_CBM|Alpha-amylase|Alpha-amylase|Malt_amylase_C|Alpha-amylase_C	1	646	NA	0	0
CBM_48|Alpha-amylase	1	425	NA	0	0
CBM_48|Alpha-amylase_C	1	636	NA	0	0
CBM_48|Alpha-amylase_C|Alpha-amylase_C|CBM_48|Alpha-amylase|Alpha-amylase|Alpha-amylase_C	1	746	NA	0	0
CBM_48|Alpha-amylase_C|CBM_48|Alpha-amylase|Alpha-amylase|Malt_amylase_C|Malt_amylase_C|Alpha-amylase_C	1	727	NA	0	0
CBM_48|Alpha-amylase|AMPK1_CBM|CBM_48|Alpha-amylase_C	1	601	NA	0	0
CBM_48|Alpha-amylase|Alpha-amylase_C|Alpha-amylase	1	835	NA	0	0
CBM_48|Alpha-amylase|Alpha-amylase_C|Alpha-amylase_C	1	832	NA	0	0
CBM_48|Alpha-amylase|Alpha-amylase|AMPK1_CBM|CBM_48|Alpha-amylase_C	1	639	NA	0	0
CBM_48|Alpha-amylase|Alpha-amylase|AMPK1_CBM|NTP_transferase|Hexapep|Hexapep	1	920	NA	0	0
CBM_48|Alpha-amylase|Alpha-amylase|AMPK1_CBM|Por_Secre_tail	1	977	NA	0	0
CBM_48|Alpha-amylase|Alpha-amylase|Alpha-amylase_C|Alpha-amylase|Alpha-amylase_C|HC2	1	674	NA	0	0
CBM_48|Alpha-amylase|Alpha-amylase|Alpha-amylase_C|Alpha-amylase|DUF4096	1	742	NA	0	0
CBM_48|Alpha-amylase|Alpha-amylase|Alpha-amylase_C|Alpha-amylase|HC2	1	819	NA	0	0
CBM_48|Alpha-amylase|Alpha-amylase|Alpha-amylase_C|CBM_20	1	722	NA	0	0
CBM_48|Alpha-amylase|Alpha-amylase|Alpha-amylase_C|CBM_48|Alpha-amylase|Alpha-amylase|Alpha-amylase|DUF3459	1	1251	NA	0	0
CBM_48|Alpha-amylase|Alpha-amylase|Alpha-amylase_C|NTP_transferase|Hexapep|Hexapep	1	1007	NA	0	0
CBM_48|Alpha-amylase|Alpha-amylase|Alpha-amylase_C|NTP_transferase|Hexapep|Hexapep|Hexapep	1	1004	NA	0	0
CBM_48|Alpha-amylase|Alpha-amylase|Alpha-amylase|Alpha-amylase	1	588	NA	0	0
CBM_48|Alpha-amylase|Alpha-amylase|Alpha-amylase|Alpha-amylase_C|CBM_48|Alpha-amylase_C	1	690	NA	0	0
CBM_48|Alpha-amylase|Alpha-amylase|Alpha-amylase|CBM_48|Alpha-amylase|Alpha-amylase_C	1	632	NA	0	0
CBM_48|Alpha-amylase|Alpha-amylase|Alpha-amylase|DUF3459|Alpha-amylase_C	1	628	NA	0	0
CBM_48|Alpha-amylase|Alpha-amylase|Alpha-amylase|Malt_amylase_C	1	610	NA	0	0
CBM_48|Alpha-amylase|Alpha-amylase|CBM_48|Alpha-amylase_C|Alpha-amylase_C|HC2	1	705	NA	0	0
CBM_48|Alpha-amylase|Alpha-amylase|CBM_48|Alpha-amylase_C|CBM_48	1	648	NA	0	0
CBM_48|Alpha-amylase|Alpha-amylase|CBM_48|Alpha-amylase_C|HC2	1	685	NA	0	0
CBM_48|Alpha-amylase|Alpha-amylase|CBM_48|Alpha-amylase|AMPK1_CBM|Alpha-amylase_C	1	643	NA	0	0
CBM_48|Alpha-amylase|Alpha-amylase|DUF1266	1	749	NA	0	0
CBM_48|Alpha-amylase|Alpha-amylase|DUF1798|Alpha-amylase_C	1	659	NA	0	0
CBM_48|Alpha-amylase|Alpha-amylase|DUF3459|DUF3459	1	633	NA	0	0
CBM_48|Alpha-amylase|Alpha-amylase|DUF5484|Alpha-amylase_C	1	671	NA	0	0
CBM_48|Alpha-amylase|Alpha-amylase|GHL6|Alpha-amylase_C	1	684	NA	0	0
CBM_48|Alpha-amylase|Alpha-amylase|Glyco_transf_5|Glycos_transf_1	1	711	NA	0	0
CBM_48|Alpha-amylase|Alpha-amylase|LRR_10|Alpha-amylase_C	1	734	NA	0	0
CBM_48|Alpha-amylase|Alpha-amylase|Malt_amylase_C|Alpha-amylase	1	625	NA	0	0
CBM_48|Alpha-amylase|Alpha-amylase|Malt_amylase_C|Alpha-amylase_C|HC2	1	684	NA	0	0
CBM_48|Alpha-amylase|Alpha-amylase|Malt_amylase_C|CBM_48|Alpha-amylase_C	1	636	NA	0	0
CBM_48|Alpha-amylase|Alpha-amylase|Malt_amylase_C|Malt_amylase_C|Alpha-amylase_C	1	636	NA	0	0
CBM_48|Alpha-amylase|Alpha-amylase|PAS_12|Alpha-amylase_C	1	641	NA	0	0
CBM_48|Alpha-amylase|Alpha-amylase|bCoV_SUD_C|Alpha-amylase_C	1	670	NA	0	0
CBM_48|Alpha-amylase|CBM_48|Alpha-amylase|Alpha-amylase|AMPK1_CBM|Alpha-amylase_C	1	740	NA	0	0
CBM_48|Alpha-amylase|CBM_48|Alpha-amylase|Alpha-amylase|CBM_48|Alpha-amylase_C	1	645	NA	0	0
CBM_48|Alpha-amylase|CBM_48|Alpha-amylase|CBM_48|Alpha-amylase_C	1	613	NA	0	0
CBM_48|Alpha-amylase|CCM2_C|Alpha-amylase_C	1	649	NA	0	0
CBM_48|Alpha-amylase|DUF3459|Alpha-amylase_C	1	815	NA	0	0
CBM_48|Alpha-amylase|DUF5696|AMPK1_CBM|Alpha-amylase_C	1	624	NA	0	0
CBM_48|Alpha-amylase|DUF5696|Alpha-amylase|Alpha-amylase_C	1	624	NA	0	0
CBM_48|Alpha-amylase|GHL10|GHL10|Alpha-amylase_C	1	661	NA	0	0
CBM_48|Alpha-amylase|Malt_amylase_C	1	550	NA	0	0
CBM_48|Alpha-amylase|Malt_amylase_C|Alpha-amylase_C	1	629	NA	0	0
CBM_48|Alpha-amylase|Por_Secre_tail|Por_Secre_tail	1	930	NA	0	0
CBM_48|Big_7|AMPK1_CBM|Alpha-amylase|CBM_48	1	944	NA	0	0
CBM_48|Botulinum_HA-17|Alpha-amylase|Alpha-amylase|Alpha-amylase_C	1	643	NA	0	0
CBM_48|CBM39|Alpha-amylase|Alpha-amylase|Alpha-amylase_C	1	663	NA	0	0
CBM_48|CBM_20|Alpha-amylase|Alpha-amylase|Alpha-amylase_C	1	628	NA	0	0
CBM_48|CBM_48|AMPK1_CBM|Alpha-amylase|Alpha-amylase|Alpha-amylase|Alpha-amylase_C	1	649	NA	0	0
CBM_48|CBM_48|AMPK1_CBM|CBM_48|CBM_48|Alpha-amylase	1	781	NA	1	0
CBM_48|CBM_48|Alpha-amylase_C|CBM_48|Alpha-amylase|Alpha-amylase|Glyco_hydro_70|Alpha-amylase_C	1	733	NA	0	0
CBM_48|CBM_48|Alpha-amylase_C|CBM_48|Alpha-amylase|Alpha-amylase|LRR_10|Alpha-amylase_C	1	736	NA	0	0
CBM_48|CBM_48|Alpha-amylase|AMPK1_CBM|Alpha-amylase_C	1	743	NA	0	0
CBM_48|CBM_48|Alpha-amylase|AMPK1_CBM|Por_Secre_tail	1	917	NA	0	0
CBM_48|CBM_48|Alpha-amylase|Alpha-amylase_C|Alpha-amylase	1	858	NA	0	0
CBM_48|CBM_48|Alpha-amylase|Alpha-amylase_C|Alpha-amylase_C	1	729	NA	0	0
CBM_48|CBM_48|Alpha-amylase|Alpha-amylase|AMPK1_CBM|Alpha-amylase_C|Alpha-amylase	1	855	NA	0	0
CBM_48|CBM_48|Alpha-amylase|Alpha-amylase|Alpha-amylase_C|AMPK1_CBM|Alpha-amylase_C	1	718	NA	0	0
CBM_48|CBM_48|Alpha-amylase|Alpha-amylase|Alpha-amylase_C|Bactofilin	1	894	NA	0	0
CBM_48|CBM_48|Alpha-amylase|Alpha-amylase|Alpha-amylase_C|Borrelia_P83	1	828	NA	0	0
CBM_48|CBM_48|Alpha-amylase|Alpha-amylase|Alpha-amylase_C|CBM_48|Alpha-amylase_C	1	794	NA	0	0
CBM_48|CBM_48|Alpha-amylase|Alpha-amylase|Alpha-amylase_C|CBM_48|Alpha-amylase_C|HC2	1	882	NA	0	0
CBM_48|CBM_48|Alpha-amylase|Alpha-amylase|Alpha-amylase_C|HC2|HC2	1	980	NA	0	0
CBM_48|CBM_48|Alpha-amylase|Alpha-amylase|Alpha-amylase|Alpha-amylase_C|CBM_48|Alpha-amylase|Alpha-amylase|Alpha-amylase_C	1	1520	NA	1	0
CBM_48|CBM_48|Alpha-amylase|Alpha-amylase|CBM_48|AMPK1_CBM|CBM_48	1	677	NA	0	0
CBM_48|CBM_48|Alpha-amylase|Alpha-amylase|CBM_48|Alpha-amylase_C|Alpha-amylase|HC2	1	847	NA	0	0
CBM_48|CBM_48|Alpha-amylase|Alpha-amylase|CBM_48|Alpha-amylase|Malt_amylase_C|Alpha-amylase_C	1	758	NA	0	0
CBM_48|CBM_48|Alpha-amylase|Alpha-amylase|CBM_48|CBM_48|Alpha-amylase|Alpha-amylase|Alpha-amylase|Alpha-amylase_C	1	1154	NA	1	0
CBM_48|CBM_48|Alpha-amylase|Alpha-amylase|DUF2793|Alpha-amylase_C	1	769	NA	0	0
CBM_48|CBM_48|Alpha-amylase|Alpha-amylase|DUF3459|CBM_48|Alpha-amylase|Alpha-amylase_C	1	713	NA	0	0
CBM_48|CBM_48|Alpha-amylase|Alpha-amylase|DUF3459|DUF3459|Alpha-amylase_C	1	700	NA	0	0
CBM_48|CBM_48|Alpha-amylase|Alpha-amylase|DUF5696|Alpha-amylase_C	1	636	NA	0	0
CBM_48|CBM_48|Alpha-amylase|Alpha-amylase|Ly49|Alpha-amylase_C	1	796	NA	0	0
CBM_48|CBM_48|Alpha-amylase|Alpha-amylase|Malt_amylase_C|Alpha-amylase_C|Alpha-amylase	1	822	NA	0	0
CBM_48|CBM_48|Alpha-amylase|Alpha-amylase|Malt_amylase_C|Malt_amylase_C|Alpha-amylase_C	1	725	NA	1	0
CBM_48|CBM_48|Alpha-amylase|DUF3459	1	842	NA	0	0
CBM_48|CBM_48|Alpha-amylase|GHL10|Alpha-amylase|Alpha-amylase_C	1	788	NA	0	0
CBM_48|CBM_48|Alpha-amylase|LRR_10|Alpha-amylase_C	1	720	NA	0	0
CBM_48|CBM_48|CBM_48|Alpha-amylase|Alpha-amylase_C	1	750	NA	0	0
CBM_48|CBM_48|CBM_48|Alpha-amylase|Alpha-amylase|CBM_48|AMPK1_CBM|Alpha-amylase_C	1	742	NA	0	0
CBM_48|CBM_48|CBM_48|Alpha-amylase|Alpha-amylase|Malt_amylase_C|Alpha-amylase_C	1	744	NA	0	0
CBM_48|CBM_48|CBM_48|CBM_48|Alpha-amylase|Alpha-amylase|Alpha-amylase_C	1	1202	NA	0	0
CBM_48|CBM_48|Cellulase|Alpha-amylase|Alpha-amylase|CBM_48|Alpha-amylase_C	1	756	NA	0	0
CBM_48|CBM_48|DUF3459|Alpha-amylase|Alpha-amylase|Alpha-amylase_C|Alpha-amylase_C	1	739	NA	0	0
CBM_48|CBM_48|DUF3459|Alpha-amylase|Alpha-amylase|Alpha-amylase|CBM_48|Alpha-amylase_C	1	735	NA	0	0
CBM_48|CBM_48|DUF3459|Alpha-amylase|Alpha-amylase|Alpha-amylase|DUF3459|Alpha-amylase_C	1	725	NA	0	0
CBM_48|CBM_48|DUF3459|Alpha-amylase|Alpha-amylase|DUF3459|Alpha-amylase_C	1	730	NA	0	0
CBM_48|CBM_48|Say1_Mug180|Alpha-amylase|Alpha-amylase|Alpha-amylase|Alpha-amylase_C	1	747	NA	0	0
CBM_48|CBM_48|Y_Y_Y|Alpha-amylase|Alpha-amylase|Alpha-amylase|Alpha-amylase_C	1	783	NA	0	0
CBM_48|Cellulase|Alpha-amylase|Alpha-amylase|Alpha-amylase_C	1	628	NA	0	0
CBM_48|DUF3459|Alpha-amylase|Alpha-amylase|AMPK1_CBM|Alpha-amylase_C	1	625	NA	0	0
CBM_48|DUF3459|Alpha-amylase|Alpha-amylase|Malt_amylase_C|DUF3459	1	591	NA	0	0
CBM_48|DUF3459|CBM_48|Alpha-amylase|Alpha-amylase|Malt_amylase_C|Alpha-amylase_C	1	724	NA	0	0
CBM_48|Glyco_hydro_70|Alpha-amylase|Alpha-amylase|Alpha-amylase_C	1	639	NA	0	0
CBM_48|Glyco_hydro_77|CBM_48|Alpha-amylase|Alpha-amylase|Alpha-amylase|Alpha-amylase_C	1	1311	NA	0	0
CBM_48|Importin_rep|Alpha-amylase|Alpha-amylase|Alpha-amylase_C	1	636	NA	0	0
CBM_48|Importin_rep|Alpha-amylase|Alpha-amylase|Alpha-amylase_C|Alpha-amylase_C	1	636	NA	0	0
CBM_48|LRR_10|CBM_48|Alpha-amylase|Alpha-amylase|LRR_10|Alpha-amylase_C	1	723	NA	0	0
CBM_48|Malt_amylase_C|Alpha-amylase|Alpha-amylase|AMPK1_CBM|Alpha-amylase_C	1	589	NA	0	0
CBM_48|Malt_amylase_C|Alpha-amylase|Alpha-amylase|Alpha-amylase|Alpha-amylase_C	1	644	NA	0	0
CBM_48|Malt_amylase_C|Alpha-amylase|Alpha-amylase|Malt_amylase_C|Alpha-amylase_C	1	657	NA	0	0
CBM_48|Malt_amylase_C|Alpha-amylase|Alpha-amylase|Malt_amylase_C|Malt_amylase_C|Alpha-amylase_C	1	672	NA	0	0
CBM_48|Por_Secre_tail|AMPK1_CBM|Alpha-amylase|Alpha-amylase|CBM_48|Alpha-amylase|Por_Secre_tail	1	945	NA	0	0
CBM_X2|CBM_X2|Alpha-amylase|Por_Secre_tail|Por_Secre_tail	1	966	NA	0	0
CbiX|CBM_48|CBM_48|Alpha-amylase|Alpha-amylase|Alpha-amylase_C	1	810	NA	0	0
CobU|CBM_48|Alpha-amylase|Alpha-amylase	1	755	NA	0	0
DGF-1_C|CBM_48|Alpha-amylase|Alpha-amylase|DGF-1_C|Alpha-amylase_C	1	725	NA	0	0
DUF1455|DUF1455|CBM_48|Alpha-amylase|Alpha-amylase|Alpha-amylase_C	1	739	NA	0	0
DUF3416|Alpha-amylase	1	664	NA	0	0
DUF3416|Alpha-amylase|GHL6|Malt_amylase_C	1	664	NA	0	0
DUF3416|Alpha-amylase|Malt_amylase_C	1	664	NA	0	0
DUF3459|Alpha-amylase|Alpha-amylase|Alpha-amylase|DUF3459	1	580	NA	0	0
DUF3459|Alpha-amylase|DUF3459	1	675	NA	0	0
DUF3459|CBM_48|Alpha-amylase|DUF3459	1	836	NA	0	0
DUF3459|CBM_48|CBM_48|Alpha-amylase|Alpha-amylase|Alpha-amylase_C|Alpha-amylase|Alpha-amylase_C	1	733	NA	0	0
DUF3459|CBM_48|CBM_48|Alpha-amylase|Alpha-amylase|DUF3459|Alpha-amylase_C	1	755	NA	0	0
DUF3459|CBM_48|CBM_48|Alpha-amylase|Alpha-amylase|Malt_amylase_C|Alpha-amylase_C	1	735	NA	0	0
DUF4141|CBM_48|Alpha-amylase|Alpha-amylase|Alpha-amylase_C	1	724	NA	0	0
DUF4961|Cadherin-like|CBM_48|Alpha-amylase	1	877	NA	0	0
DUF5115|Alpha-amylase|AMPK1_CBM|Por_Secre_tail	1	967	NA	0	0
DUF5696|CBM_48|Alpha-amylase|Alpha-amylase|Alpha-amylase_C	1	684	NA	0	0
DUF5696|CBM_48|Alpha-amylase|Alpha-amylase|Malt_amylase_C|Malt_amylase_C|Alpha-amylase_C	1	743	NA	0	0
DUF963|CBM_48|CBM_48|DUF963|Alpha-amylase|Alpha-amylase|Alpha-amylase_C	1	871	NA	0	0
GerE|CBM_48|CBM_48|Alpha-amylase|Alpha-amylase|Alpha-amylase_C	1	1045	NA	0	0
Glyco_hydro_35|CBM_48|Alpha-amylase|Alpha-amylase|Alpha-amylase_C	1	741	NA	0	0
Glyco_hydro_77|Glyco_hydro_77|CBM_48|CBM_48|Alpha-amylase|Alpha-amylase|Alpha-amylase_C	1	1513	NA	0	0
HC2|Alpha-amylase|CBM_48|CBM_48|CBM_48|Alpha-amylase|Alpha-amylase|Alpha-amylase_C	1	944	NA	0	0
HC2|CBM_48|CBM_48|Alpha-amylase|Alpha-amylase|AMPK1_CBM|Alpha-amylase_C	1	966	NA	0	0
HC2|CBM_48|CBM_48|Alpha-amylase|Alpha-amylase|Alpha-amylase|Alpha-amylase_C	1	809	NA	0	0
HC2|CBM_48|CBM_48|Alpha-amylase|Alpha-amylase|Glyco_hydro_70|Alpha-amylase_C	1	952	NA	0	0
HC2|CBM_48|CBM_48|CBM_48|Alpha-amylase|Alpha-amylase|Glyco_hydro_70|Alpha-amylase_C	1	845	NA	0	0
LRR_10|CBM_48|Alpha-amylase|Alpha-amylase|LRR_10|Alpha-amylase_C	1	727	NA	0	0
Laminin_G_3|Por_Secre_tail|Laminin_G_3|AMPK1_CBM|Alpha-amylase|Pur_ac_phosph_N|Pur_ac_phosph_N|Por_Secre_tail	1	1062	NA	0	0
Mak_N_cap|APH_6_hur|APH_6_hur|CBM_48|CBM_48|CBM_48|Alpha-amylase|Alpha-amylase|Alpha-amylase|Alpha-amylase_C	1	1221	NA	0	0
Mak_N_cap|APH_6_hur|CBM_48|CBM_48|Alpha-amylase|Alpha-amylase|Mak_N_cap|Alpha-amylase_C	1	1242	NA	0	0
Mak_N_cap|APH_6_hur|CBM_48|CBM_48|CBM_48|Alpha-amylase|Alpha-amylase|APH_6_hur|Alpha-amylase_C	1	1202	NA	0	0
Mak_N_cap|APH_6_hur|Mak_N_cap|CBM_48|CBM_48|Alpha-amylase|Alpha-amylase|Alpha-amylase_C	1	1234	NA	0	0
Mak_N_cap|APH|APH_6_hur|CBM_48|CBM_48|Alpha-amylase|Alpha-amylase|Mak_N_cap|Alpha-amylase_C	1	1333	NA	0	0
Mak_N_cap|APH|APH|CBM_48|CBM_48|Alpha-amylase|Alpha-amylase|Alpha-amylase|Alpha-amylase_C	1	1245	NA	0	0
Mak_N_cap|APH|APH|CBM_48|CBM_48|CBM_48|Alpha-amylase|Alpha-amylase|Alpha-amylase_C	1	1246	NA	0	0
Mak_N_cap|APH|CBM_48|CBM_48|Alpha-amylase|Alpha-amylase|Alpha-amylase_C|Alpha-amylase_C	1	1222	NA	0	0
Mak_N_cap|APH|CBM_48|CBM_48|Alpha-amylase|Alpha-amylase|Mak_N_cap|Alpha-amylase|Alpha-amylase_C	1	1358	NA	0	0
Mak_N_cap|APH|CBM_48|CBM_48|CBM_48|Alpha-amylase|Alpha-amylase|AMPK1_CBM|Alpha-amylase_C	1	1278	NA	0	0
Mak_N_cap|APH|CBM_48|CBM_48|CBM_48|Alpha-amylase|Alpha-amylase|Alpha-amylase_C|APH	1	1502	NA	0	0
Mak_N_cap|APH|CBM_48|CBM_48|Mak_N_cap|Alpha-amylase|Alpha-amylase|Alpha-amylase_C	1	1247	NA	0	0
Mak_N_cap|APH|Mak_N_cap|CBM_48|Alpha-amylase|Alpha-amylase|Alpha-amylase_C	1	1109	NA	0	0
Mak_N_cap|APH|Mak_N_cap|CBM_48|Alpha-amylase|Alpha-amylase|Alpha-amylase|Alpha-amylase_C	1	1109	NA	0	0
Mak_N_cap|APH|Mak_N_cap|CBM_48|CBM_48|Alpha-amylase|Alpha-amylase|Alpha-amylase|Alpha-amylase_C	1	1200	NA	0	0
Mak_N_cap|Alpha-amylase_C|CBM_48|CBM_48|CBM_48|Alpha-amylase|Alpha-amylase|Alpha-amylase_C	1	1283	NA	0	0
Mak_N_cap|CBM_48|Alpha-amylase_C|CBM_48|CBM_48|Alpha-amylase|Alpha-amylase|Alpha-amylase_C	1	1415	NA	0	0
Mak_N_cap|CBM_48|Alpha-amylase|Alpha-amylase|Alpha-amylase_C	1	1199	NA	0	0
Mak_N_cap|CBM_48|CBM_48|CBM_48|Alpha-amylase|Alpha-amylase|AMPK1_CBM|Alpha-amylase_C	1	1201	NA	0	0
Mak_N_cap|CBM_48|CBM_48|CBM_48|Alpha-amylase|Alpha-amylase|CBM_48|Alpha-amylase_C	1	1390	NA	0	0
Mak_N_cap|CBM_48|CBM_48|CBM_48|CBM_48|Alpha-amylase|Alpha-amylase|Alpha-amylase_C	1	1304	NA	0	0
Mak_N_cap|CBM_48|CBM_48|CBM_48|CBM_48|Alpha-amylase|Alpha-amylase|Alpha-amylase|Alpha-amylase_C	1	1237	NA	0	0
Mak_N_cap|CBM_48|CBM_48|CBM_48|Mak_N_cap|Alpha-amylase|Alpha-amylase|AMPK1_CBM|Alpha-amylase_C	1	1199	NA	0	0
Mak_N_cap|DUF5108|CBM_48|CBM_48|CBM_48|Alpha-amylase|Alpha-amylase|Alpha-amylase|Alpha-amylase_C	1	1302	NA	0	0
Mak_N_cap|GMC_oxred_C|Mak_N_cap|CBM_48|CBM_48|Alpha-amylase|Mak_N_cap|Alpha-amylase|Alpha-amylase_C	1	1358	NA	0	0
Mak_N_cap|Mak_N_cap|Alpha-amylase_C|CBM_48|CBM_48|Alpha-amylase|Alpha-amylase|Alpha-amylase|Alpha-amylase_C	1	1412	NA	0	0
Mak_N_cap|Mak_N_cap|CBM_48|Alpha-amylase|Alpha-amylase|Alpha-amylase_C	1	1217	NA	0	0
Mak_N_cap|Mak_N_cap|CBM_48|CBM_48|Alpha-amylase|Alpha-amylase|Alpha-amylase|Alpha-amylase_C	1	1289	NA	0	0
Mak_N_cap|Mak_N_cap|Imm1|CBM_48|CBM_48|Alpha-amylase|Alpha-amylase|Alpha-amylase_C	1	1238	NA	0	0
Malt_amylase_C|CBM_48|Alpha-amylase|Alpha-amylase|Glyco_hydro_70|Alpha-amylase_C	1	764	NA	0	0
PT|CBM_48|CBM_48|Alpha-amylase|Alpha-amylase|Alpha-amylase|Alpha-amylase_C	1	878	NA	0	0
Peptidase_M23_N|CBM_48|CBM_48|Alpha-amylase|Alpha-amylase|Alpha-amylase_C	1	745	NA	0	0
Por_Secre_tail|AMPK1_CBM|Alpha-amylase|AMPK1_CBM|AMPK1_CBM|Por_Secre_tail	1	957	NA	0	0
Por_Secre_tail|AMPK1_CBM|Alpha-amylase|AMPK1_CBM|Por_Secre_tail|Por_Secre_tail	1	958	NA	0	0
Por_Secre_tail|AMPK1_CBM|Alpha-amylase|Por_Secre_tail	1	948	NA	0	0
Por_Secre_tail|Alpha-amylase|Por_Secre_tail|TSP_3|EMP24_GP25L|EMP24_GP25L|Por_Secre_tail	1	1122	NA	0	0
Por_Secre_tail|CBM_48|Alpha-amylase|Alpha-amylase|Por_Secre_tail|Por_Secre_tail	1	945	NA	0	0
Por_Secre_tail|CBM_48|Alpha-amylase|Por_Secre_tail|Por_Secre_tail	1	967	NA	0	0
Por_Secre_tail|CBM_48|CBM_48|Alpha-amylase|Alpha-amylase|Por_Secre_tail|Por_Secre_tail	1	945	NA	0	0
Por_Secre_tail|CBM_48|CBM_48|Alpha-amylase|Por_Secre_tail|Por_Secre_tail	1	945	NA	0	0
Por_Secre_tail|Por_Secre_tail|AMPK1_CBM|Alpha-amylase|Alpha-amylase|AMPK1_CBM|Por_Secre_tail	1	958	NA	0	0
Por_Secre_tail|Por_Secre_tail|Alpha-amylase|Por_Secre_tail	1	962	NA	0	0
Por_Secre_tail|Por_Secre_tail|Alpha-amylase|Por_Secre_tail|Por_Secre_tail	1	957	NA	0	0
Por_Secre_tail|Por_Secre_tail|CBM_48|Alpha-amylase|Alpha-amylase|Por_Secre_tail|Por_Secre_tail	1	945	NA	0	0
Por_Secre_tail|Por_Secre_tail|CBM_48|Alpha-amylase|Por_Secre_tail	1	957	NA	0	0
Por_Secre_tail|Por_Secre_tail|CBM_48|Alpha-amylase|Por_Secre_tail|Por_Secre_tail	1	944	NA	0	0
TruB_C|CBM_48|Alpha-amylase|Alpha-amylase|Alpha-amylase_C	1	732	NA	0	0
